# Rsp5/NEDD4 and ESCRT regulate TDP-43 toxicity and turnover via an endolysosomal clearance mechanism

**DOI:** 10.1101/2022.12.05.519172

**Authors:** Aaron Byrd, Lucas Marmorale, Vanessa Addison, Sophia Marcinowski, J. Ross Buchan

## Abstract

A key pathological hallmark in >97% of all Amyotrophic Lateral Sclerosis (ALS) cases is the cytoplasmic mislocalization and aggregation of a nuclear RNA binding protein, TDP-43. Driving clearance of cytoplasmic TDP-43 reduces toxicity in various ALS models, though how TDP-43 clearance is regulated remains controversial. To address this, we conducted an unbiased yeast genome-wide screen using high-throughput dot blots to identify genes that affect TDP-43 levels. Our screen identified ESCRT complex factors, which induce membrane invagination (particularly at multi-vesicular bodies; MVBs) and K63-linked ubiquitination as key facilitators of TDP-43 endolysosomal clearance. TDP-43 co-localized and bound Rsp5/NEDD4 and ESCRT proteins, and perturbations to either increased TDP-43 aggregation and accumulation. NEDD4 also ubiquitinates TDP-43. Lastly, TDP-43 accumulation caused formation of “giant” MVBs which could reflect a pathological consequence of TDP-43 pertinent to ALS. Our studies shed light on endolysosomal-mediated cytoplasmic protein degradation, which likely impacts multiple substrates, and may be a target for novel ALS therapeutic strategies.
