## Supplemental Table 2 for "Rsp5/NEDD4 and ESCRT regulate TDP-43 toxicity and turnover via an endolysosomal clearance mechanism"

### Sheet: Figure 1
Figure 1D
	rep1	rep2	rep3	average	sd	p-value vs WT
WT	1	1	1	1	0
vps28∆	4.10294	3.9536	4.58218	4.21291	0.3284	1.9635e-06
rim8∆	2.48148	3.48999	2.90057	2.95735	0.506649	0.000309776
ygr122w∆	1.85569	2.60987	2.36909	2.27821	0.385216	0.0107753
rad6∆	1.62025	2.27875	1.89389	1.93096	0.33081	0.0456664
mms2∆	1.57461	2.41456	1.84055	1.94324	0.429288	0.0407174

### Sheet: Figure 2
Figure 2A
	rep1	rep2	rep3	average	sd	p-value vs. WT
WT	1	1	1	1	0
vps28∆	4.00939	4.85322	5.10031	4.6543	0.572013	0.0197
vps36∆	4.56609	5.87493	6.41894	5.61998	0.952371	0.0337
vps27∆	2.74283	4.47008	6.64842	4.62044	1.95713	0.1993
vps2∆	2.33647	3.12875	2.78382	2.74968	0.397243	0.0407
vps4∆	1.99883	2.03617	1.76281	1.9326	0.148229	0.0203
Figure 2B
	rep1	rep2	rep3	average	sd	p-value vs. WT
WT	1.035	1.24561	1.34983	1.21015	0.160386
vps28∆	2.22277	2.36444	1.97927	2.18883	0.194815	0.000401523
vps36∆	2.30675	2.51832	2.14917	2.32475	0.185234	0.000116473
vps27∆	2.4094	2.53073	2.05696	2.33236	0.246097	0.000108969
vps2∆	1.33175	1.51185	1.27094	1.37151	0.125281	0.892245
vps4∆	1.51596	1.4498	1.82	1.59525	0.197428	0.197897
Figure 2C
	WT	WT	WT	average	sd								WT	vps36∆	vps4∆	pvalue vs WT
0hr	1	1	1	1	0							6hr	0.556536	0.71572	0.638661
6hr	0.556536	0.298754	0.297736	0.384342	0.149125							6hr	0.298754	0.795274	0.770761	0.0572069
12hr	0.289074	0.24632	0.2887	0.274698	0.024577							6hr	0.297736	0.531177	0.681611	0.0468051
24hr	0.166523	0.146356	0.199513	0.170797	0.0268351		average	WT	vps36∆	vps4∆
							0hr	1	1	1			WT	vps36∆	vps4∆	pvalue vs WT
	vps36∆	vps36∆	vps36∆	average	sd		6hr	0.384342	0.680724	0.697011		12hr	0.289074	0.819228	0.646354
0hr	1	1	1	1	0		12hr	0.274698	0.693969	0.621489		12hr	0.24632	0.8223	0.544203	0.0199234
6hr	0.71572	0.795274	0.531177	0.680724	0.135482		24hr	0.170797	0.841232	0.73182		12hr	0.2887	0.440378	0.673911	0.043588
12hr	0.819228	0.8223	0.440378	0.693969	0.219621
24hr	0.893637	0.895147	0.734911	0.841232	0.0920797		SD	WT	vps36∆	vps4∆			WT	vps36∆	vps4∆	pvalue vs WT
							0hr	0	0	0		24hr	0.166523	0.893637	0.735118
	vps4∆	vps4∆	vps4∆	average	sd		6hr	0.149125	0.135482	0.0673831		24hr	0.146356	0.895147	0.679606	3.00215e-05
0hr	1	1	1	1	0		12hr	0.024577	0.219621	0.0683357		24hr	0.199513	0.734911	0.780736	8.4006e-05
6hr	0.638661	0.770761	0.681611	0.697011	0.0673831		24hr	0.0268351	0.0920797	0.0506453
12hr	0.646354	0.544203	0.673911	0.621489	0.0683357
24hr	0.735118	0.679606	0.780736	0.73182	0.0506453
Figure 2D
Vps28 colocalization	rep 1	rep 2	rep 3
TDP-43 foci	87	52	56	195
#colocalized	46	34	39	119
%colocalization	0.528736	0.653846	0.696429	0.610256
Vps36 colocalization	rep 1	rep 2	rep 3
TDP-43 foci	113	75	76	264
#colocalized	80	55	49	184
%colocalization	0.707965	0.733333	0.644737	0.69697
Vps4 colocalization	rep 1	rep 2	rep 3
TDP-43 foci	70	76	91	237
#colocalized	51	63	67	181
%colocalization	0.728571	0.828947	0.736264	0.763713

### Sheet: Figure 3
Figure 3B
	rep1	rep2	rep3	average	sd	p-value vs. WT 25C
WT 25C	1.40323	1.45638	1.82677	1.56212	0.230727
WT 37C	1.91743	1.79082	1.53261	1.74695	0.196125	0.841603
rsp5-3 25C	1.5974	1.91716	1.72727	1.74728	0.160815	0.840933
rsp5-3 37C	2.33939	3.10674	3.05556	2.8339	0.429016	0.00209625
Figure 3C
	rep1	rep2	rep3	average	sd
WT 25C 0hr	1	1	1	1	0									WT 25C	WT 35C	rsp5-3 25C	rsp5-3 35C		vs WT 35C
WT 25C 6hr	0.417861	0.493449	0.752532	0.554614	0.175519								6hr	0.417861	0.220457	0.489544	0.741466	WT 25C	0.345826
WT 25C 12hr	0.398896	0.477143	0.694803	0.523614	0.15333		average	WT 25C	WT 35C	rsp5-3 25C	rsp5-3 35C		6hr	0.493449	0.331889	0.603677	0.794113	rsp5-3 25C	0.357345
WT 25C 24hr	0.302414	0.401304	0.582011	0.428576	0.141779		0hr	1	1	1	1		6hr	0.752532	0.548169	0.562081	0.874187	rsp5-3 35C	0.0136489
WT 35C 0hr	1	1	1	1	0		6hr	0.554614	0.366838	0.551768	0.803255
WT 35C 6hr	0.220457	0.331889	0.548169	0.366838	0.166628		12hr	0.523614	0.368158	0.487331	0.712217			WT 25C	WT 35C	rsp5-3 25C	rsp5-3 35C		vs WT 35C
WT 35C 12hr	0.266689	0.348436	0.48935	0.368158	0.112633		24hr	0.428576	0.352135	0.42623	0.856269		12hr	0.398896	0.266689	0.359973	0.613125	WT 25C	0.56377
WT 35C 24hr	0.112932	0.46682	0.476652	0.352135	0.207214								12hr	0.477143	0.348436	0.424394	0.669066	rsp5-3 25C	0.737857
rsp5-3 25C 0hr	1	1	1	1	0		sd	WT 25C	WT 35C	rsp5-3 25C	rsp5-3 35C		12hr	0.694803	0.48935	0.677625	0.854461	rsp5-3 35C	0.0690869
rsp5-3 25C 6hr	0.489544	0.603677	0.562081	0.551768	0.0577614		0hr	0	0	0	0
rsp5-3 25C 12hr	0.359973	0.424394	0.677625	0.487331	0.167918		6hr	0.175519	0.166628	0.0577614	0.0668309			WT 25C	WT 35C	rsp5-3 25C	rsp5-3 35C		vs WT 35C
rsp5-3 25C 24hr	0.365002	0.439368	0.474319	0.42623	0.0558298		12hr	0.15333	0.112633	0.167918	0.126323		24hr	0.302414	0.112932	0.365002	0.667335	WT 25C	0.927754
rsp5-3 35C 0hr	1	1	1	1	0		24hr	0.141779	0.207214	0.0558298	0.172432		24hr	0.401304	0.46682	0.439368	1.00515	rsp5-3 25C	0.0169274
rsp5-3 35C 6hr	0.741466	0.794113	0.874187	0.803255	0.0668309								24hr	0.582011	0.476652	0.474319	0.896323	rsp5-3 35C	0.0378083
rsp5-3 35C 12hr	0.613125	0.669066	0.854461	0.712217	0.126323
rsp5-3 35C 24hr	0.667335	1.00515	0.896323	0.856269	0.172432
Figure 3D
Ear1	rep 1	rep 2	rep 3
TDP-43 foci	63	113	94	270
# colocalized	51	89	76	216
%colocalization	0.809524	0.787611	0.808511	0.8
Ssh4	rep 1	rep 2	rep 3
TDP-43 foci	68	61	76	205
# colocalized	53	52	62	167
%colocalization	0.779412	0.852459	0.815789	0.814634
Rim8	rep 1	rep 2	rep 3
TDP-43 foci	117	61	74	252
# colocalized	104	58	58	220
%colocalization	0.888889	0.95082	0.783784	0.873016
Rsp5	rep 1	rep 2	rep 3
TDP-43 foci	97	52	55	204
# colocalized	79	34	45	158
%colocalization	0.814433	0.653846	0.818182	0.77451
Figure 3G
	rep 1	rep2	rep 3	avg	sd	p-value vs. WT
WT	1.00988	1.18046	0.809661	1	0.185597
w/Rsp5 OE	0.0847529	0.538935	0.0691012	0.23093	0.266855	0.0187287

### Sheet: Figure 4
Figure 4A
	WT	WT	WT	average	sd
0	1	1	1	1	0
24	0.708412	0.827312	0.755433	0.763719	0.0598817
48	0.603541	0.674743	0.562936	0.61374	0.0565968
	VPS4DN	VPS4DN	VPS4DN	average	sd	p-value vs WT
0	1	1	1	1	0
24	1.0687	0.900892	0.947617	0.972402	0.0866037	0.0264658
48	1.059	1.04723	0.977611	1.02795	0.0439886	0.00056094
Figire 4C
	WT nuc	WT cyto			VPS4DN nuc	VPS4DN cyto
1	2779.99	1002.06		1	5173.09	1797.66
2	3006.49	995.804		2	4930.74	2467.01
3	2764.49	1154.99		3	4615.42	1641.85
4	3232.34	1048.62		4	5206.95	2644.59
5	3310.72	1272.7		5	4600.02	2057.08
6	3106.01	1363.88		6	4950.28	2082.95
7	3197.29	1255.63		7	4536.47	2302.96
8	3131.89	1332.96		8	5028.16	1428.07
9	3366.83	1379.59		9	2759.49	1923.62
10	3246.11	982.015		10	2619.86	1993.68
11	3187.11	1235.8		11	2823.81	2105.32
12	2633.26	871.429		12	3059.09	2673.77
13	4283.66	1165.19		13	5732.28	2382.97
14	3743.87	1387.2		14	5086.4	2104.18
15	4048.61	1203.07		15	4069.6	2460.23
average	3269.24	1176.73		average	4346.11	2137.73
sd	455.126	163.857		sd	1027.73	357.327
				pvalue
			WT nuc vs VPS4DN nuc	4.11679e-05
			WT cyto vs VPS4DN cyto	0.00026165
Figure 4D
rep1	total cells	cells with cytoplasmic TDP43	%cells
WT	58	4	6.89655
VPS4DN	53	27	50.9434
rep2	total cells	cells with cytoplasmic TDP43	%cells
WT	57	6	10.5263
VPS4DN	50	30	60
rep3	total cells	cells with cytoplasmic TDP43	%cells
WT	52	4	7.69231
VPS4DN	70	37	52.8571
	WT	VPS4DN
	6.89655	50.9434
	10.5263	60
	7.69231	52.8571
average	8.37173	54.6002
sd	1.90788	4.77327
p-value vs WT		0.00117088
Figure 4E
hemocytometer counts	rep1	rep2	rep3	average
WT	50	46	45	47
WT+VPS4DN	38	45	40.5	41.1667
TDP-43-GFP	37	38	35.5	36.8333
TDP-43-GFP+VPS4DN	19	22	18.5	19.8333
TDP-35-GFP	33	35	31	33
TDP-35-GFP+VPS4DN	12	11	15	12.6667
	WT	WT+VPS4DN		TDP-43-GFP	TDP-43-GFP+VPS4DN		TDP-35-GFP	TDP-35-GFP+VPS4DN
rep1	106.383	80.8511		78.7234	40.4255		70.2128	25.5319
rep2	97.8723	95.7447		80.8511	46.8085		74.4681	23.4043
rep3	95.7447	86.1702		75.5319	39.3617		65.9574	31.9149
average	100	87.5887		78.3688	42.1986		70.2128	26.9504
stdev	5.62926	7.54745		2.67725	4.02759		4.25532	4.42908
p-value		0.0844803			1.50308e-05			2.23356e-06

### Sheet: Figure 5
Figure 5A	TDP-43-GFP/GAPDH							NEDD4/GAPDH
	ctrl	ctrl	ctrl	average	sd				ctrl	ctrl	ctrl	average	sd
0	1	1	1	1	0			0	1	1	1	1	0
24	0.756534	0.748331	0.776564	0.760476	0.0145233			24	0.859907	0.994319	0.950624	0.93495	0.0685631
48	0.620646	0.584167	0.648572	0.617795	0.032297			48	0.681353	0.695907	0.630313	0.669191	0.0344467
72	0.455497	0.489063	0.565238	0.503266	0.0562324			72	0.629885	0.70009	0.6624	0.664125	0.0351343
	NEDD4 KD	NEDD4 KD	NEDD4 KD	average	sd	p-value vs WT			NEDD4 KD	NEDD4 KD	NEDD4 KD	average	sd
0	1	1	1	1	0			0	0.436419	0.46052	0.45355	0.450163	0.0124027
24	0.93059	0.905141	0.809138	0.881623	0.0640506	0.0752895		24	0.361602	0.468114	0.484449	0.438055	0.0667121
48	0.836577	0.813268	0.80946	0.819768	0.014681	0.00298077		48	0.453432	0.533763	0.487525	0.491574	0.0403182
72	0.81112	0.715492	0.759241	0.761951	0.0478717	0.00404185		72	0.324196	0.467496	0.361635	0.384442	0.0743226
Figure 5B
	rep1	rep2	rep3	average	sd	p-value vs WT
WT	1	1	1	1	0
NEDD4 OE	0.769058	0.761362	0.663741	0.731387	0.058709	0.0155528
Figure 5C
hemocytometer counts	rep1	rep2	rep3	average
WT	40.5	42	44	42.1667
WT+NEDD4 OE	40	39.5	41.5	40.3333
TDP-43-GFP	35	33.5	34	34.1667
TDP-43-GFP+NEDD4 OE	40	38.25	37.5	38.5833
TDP-35-GFP	32	33.25	30.5	31.9167
TDP-35-GFP+NEDD4 OE	36.25	37.5	38.5	37.4167
	WT	WT+NEDD4 OE		TDP-43-GFP	TDP-43-GFP+NEDD4 OE		TDP-35-GFP	TDP-35-GFP+NEDD4 OE
rep1	96.0474	94.8617		83.004	94.8617		75.8893	85.9684
rep2	99.6047	93.6759		79.4466	90.7115		78.8538	88.9328
rep3	104.348	98.419		80.6324	88.9328		72.332	91.3043
average	100	95.6522		81.0277	91.502		75.6917	88.7352
stdev	4.16429	2.46838		1.81129	3.04245		3.26536	2.67347
p-value		0.511946			0.0105035			0.0018932
hemocytometer counts	rep1	rep2	rep3	average
WT	39	43	46	42.6667
WT+NEDD4 KD	39.5	38.25	36	37.9167
TDP-43-GFP	33.5	36	34.5	34.6667
TDP-43-GFP+NEDD4 KD	12	17.5	13	14.1667
TDP-35-GFP	33	30.5	32.25	31.9167
TDP-35-GFP+NEDD4 KD	16	12.5	10.5	13
	WT	WT+NEDD4 KD		TDP-43-GFP	TDP-43-GFP+NEDD4 KD		TDP-35-GFP	TDP-35-GFP+NEDD4 KD
rep1	91.4062	92.5781		78.5156	28.125		77.3438	37.5
rep2	100.781	89.6484		84.375	41.0156		71.4844	29.2969
rep3	107.812	84.375		80.8594	30.4688		75.5859	24.6094
average	100	88.8672		81.25	33.2031		74.8047	30.4688
stdev	8.23098	4.15699		2.94915	6.86656		3.0068	6.52472
p-value		0.227582			2.79168e-06			6.60828e-06
Figure 5D
	rep1	rep2	rep3
TDP-43 cytoplasmic foci	38	32	29
colocalized NEDD4-mCherry	22	19	14
cell #	62	58	53	average	sd
%colocalization	0.578947	0.59375	0.482759	0.551819	0.060264

### Sheet: Figure 6
Figure 6B
rep 1	cells with giant endosomes	total cells	% cells with giant endosomes				rep1	rep2	rep3	avg	sd
TDP-43-GFP	40	122	0.327869			HEK293 WT	0.0242915	0.0304878	0.0291262	0.0279685	0.00325634
TDP-35-GFP	24	164	0.146341			HEK293+TDP-43-GFP	0.327869	0.289256	0.368421	0.328515	0.0395864
WT	6	247	0.0242915			HEK293+TDP-35-GFP	0.146341	0.169492	0.230769	0.182201	0.0436252
rep2	cells with giant endosomes	total cells	% cells with giant endosomes
TDP-43-GFP	35	121	0.289256			HEK293 WT	HEK293+TDP-43-GFP	HEK293+TDP-35-GFP
TDP-35-GFP	20	118	0.169492			0.0242915	0.327869	0.146341
WT	5	164	0.0304878			0.0304878	0.289256	0.169492
						0.0291262	0.368421	0.230769
	cells with giant endosomes	total cells	% cells with giant endosomes			p-value vs WT	9.16947e-05	0.00350336
TDP-43-GFP	42	114	0.368421
TDP-35-GFP	21	91	0.230769
WT	3	103	0.0291262
Figure 6C
	rep1	rep2	rep3	average	sd	p-value vs WT
WT	2.98032	2.72943	3.12931	2.94636	0.202092
TDP-43	5.14239	4.60812	4.971	4.90717	0.272793	8.76253e-05
TDP-35	4.38252	4.19385	4.54318	4.37318	0.174853	0.000524851

### Sheet: Figure 7
Figure 7C
	total cells	cells with intraluminal TDP43	% cells with intraluminal TDP43
DMSO	53	4	7.54717
CHQ	51	41	80.3922				average	sd	p-value
DMSO and NEDD4 KD	56	4	7.14286			DMSO	7.69515	0.209281
CHQ and NEDD4 KD	59	18	30.5085			DMSO and NEDD4 KD	6.45604	0.971301	0.978825
						CHQ	82.0143	2.294
	total cells	cells with intraluminal TDP43	% cells with intraluminal TDP43			CHQ and NEDD4 KD	26.2542	6.0164	0.00023866
DMSO	51	4	7.84314
CHQ	55	46	83.6364
DMSO and NEDD4 KD	52	3	5.76923
CHQ and NEDD4 KD	50	11	22
