## Supplemental Table 3 for "Rsp5/NEDD4 and ESCRT regulate TDP-43 toxicity and turnover via an endolysosomal clearance mechanism"

### Sheet: Sheet1
Yeast strains
Name	Properties	Source
yRB001	MATa his3∆0 leu2∆0 met15∆0 ura3∆0	BY4741
yRB153	MATa his3∆0 leu2∆0 met15∆0 ura3∆0 vps28∆::KANMX	GE Collection
yRB154	MATa his3∆0 leu2∆0 met15∆0 ura3∆0 vps36∆::KANMX	GE Collection
yRB152	MATa his3∆0 leu2∆0 met15∆0 ura3∆0 vps27∆::KANMX	GE Collection
yRB163	MATa his3∆0 leu2∆0 met15∆0 ura3∆0 vps2∆::KANMX	GE Collection
yRB142	MATa his3∆0 leu2∆0 met15∆0 ura3∆0 vps4∆::KANMX	GE Collection
yRB369	MATa his3∆0 leu2∆0 met15∆0 ura3∆0 rim8∆::KANMX	GE Collection
yRB370	MATa his3∆0 leu2∆0 met15∆0 ura3∆0 ygr122w∆::KANMX	GE Collection
yRB371	MATa his3∆0 leu2∆0 met15∆0 ura3∆0 mms2∆::KANMX	GE Collection
yRB372	MATa his3∆0 leu2∆0 met15∆0 ura3∆0 rad6∆::KANMX	GE Collection
yRB241	MATa his3Δ0, leu2Δ0, ura3Δ0, met15Δ0, RSP5::rsp5-3-KANMX	Li et al., 2011
GFP-Vps28	MATa his3∆0 leu2∆0 met15∆0 GFP-VPS28::URA3	Maya Schuldiner; Yofi et al., 2016
GFP-Vps36	MATa his3∆0 leu2∆0 met15∆0 GFP-VPS36::URA3	Maya Schuldiner; Yofi et al., 2016
GFP-Vps4	MATa his3∆0 leu2∆0 met15∆0 GFP-VPS4::URA3	Maya Schuldiner; Yofi et al., 2016
GFP-Rsp5	MATa his3∆0 leu2∆0 met15∆0 GFP-RSP5::URA3	Maya Schuldiner; Yofi et al., 2016
GFP-Rim8	MATa his3∆0 leu2∆0 met15∆0 GFP-RIM8::URA3	Maya Schuldiner; Yofi et al., 2016
GFP-Ssh4	MATa his3∆0 leu2∆0 met15∆0 GFP-SSH4::URA3	Maya Schuldiner; Yofi et al., 2016
GFP-Ear1	MATa his3∆0 leu2∆0 met15∆0 GFP-EAR1::URA3	Maya Schuldiner; Yofi et al., 2016
Antibodies
Name	Company	Catalog Number
GFP	enQuirebio	QAB10298
GAPDH	Invitrogen	MA5-15738
TDP-43	Proteintech	10782-2-AP
NEDD4	Proteintech	21698-1-AP
Ubiquitin	Santa Cruz	sc-8017
mCherry	Abcam	ab167453
Rab7	Abcam	ab137029
LC3B	Cell Signaling	3868S
Rab5	Abcam	ab109534
LAMP1	Proteintech	21997-1-AP
Plasmids
Name	Properties	Reference	Host
pRB160	Gal TDP-43-YFP; Cen; URA3 marker	Johnson et al., 2009	Yeast
pRB194	Gal-TDP-43-mRuby2; Cen; URA3 marker	Liu et al., 2017	Yeast
pRB232	Gal-TDP-43; Cen; URA3 marker	Liu et al., 2017	Yeast
pRB476	Rsp5; 2u; LEU2 marker	This study	Yeast
pRB334	pCI-neo.mCherry-NEDD4	Nabhan et al., 2010	Mammalian
pRB451	pEGFP-VSP4-E228Q (Addgene #80351)	Votteler et al., 2016	Mammalian
siRNAs
Name	design ID	source
NEDD4	hs.Ri.NEDD4.13.3	IDT DsiRNA
NC-1	Negative Control (DS NC1)	IDT DsiRNA
